# GOT1 primes the cellular response to hypoxia by supporting glycolysis and HIF1α stabilisation

**DOI:** 10.1101/2023.09.06.556522

**Authors:** Fiona Grimm, Agustín Asuaje, Aakriti Jain, Mariana Silva dos Santos, Jens Kleinjung, Patrícia M. Nunes, Stefanie Gehrig, Louise Fets, James I. MacRae, Dimitrios Anastasiou

**Affiliations:** Cancer Metabolism Laboratory, The Francis Crick Institute, 1 Midland Road, NW1 1AT, London, United Kingdom; Metabolomics Science Technology Platform, The Francis Crick Institute, 1 Midland Road, NW1 1AT, London, United Kingdom; Computational Biology Science Technology Platform, The Francis Crick Institute, 1 Midland Road, NW1 1AT, London, United Kingdom

**Keywords:** hypoxia, metabolism, glycolysis, HIF1α, GOT1, α-ketoglutarate

## Abstract

Adaptation to chronic hypoxia occurs through changes in protein expression, which are controlled by hypoxia inducible factor 1a (HIF1α) and are necessary for cancer cell survival. However, the mechanisms that enable cancer cells to adapt in early hypoxia, prior to full activation of HIF1α, remain poorly understood. Here we show that aspartate transaminase 1 (GOT1), which supports NAD^+^ production by malate dehydrogenase 1 (MDH1), is required, in addition to reserve lactate dehydrogenase (LDH) capacity, for the HIF1α-independent increase in glycolysis we observe early upon exposure of cells to hypoxia. Additionally, GOT1 maintains low α-ketoglutarate levels, thereby limiting prolyl hydroxylase activity to promote HIF1α stabilisation in early hypoxia and robust HIF1α target gene expression in later hypoxia. Our findings reveal that, in normoxia, GOT1 maintains cells in a primed state and ready to support increased glycolysis and HIF1α stabilisation upon oxygen limitation, until other adaptive processes that require more time, are fully established.
