## Supplementary Table 1 for "GOT1 primes the cellular response to hypoxia by supporting glycolysis and HIF1α stabilisation"

### Sheet: HIF-dep_genes
Changes in mRNA expression in wild-type and HIF1α-mutant MCF7 cells after 24 hours at 1% O2 compared to cells in normoxia. Genes listed have a fold change (FC) over 2 in wild-type MCF7 cells and FC<2 in HIF1α-mutant cells (ns, not significant, corresponding to FDR≥0.01).
Gene	Entrez ID	Full gene name	Expression fold change wild-type cells	Expression fold change HIFmut cells
CA9	768	carbonic anhydrase 9	1162.67	ns
S1PR4	8698	sphingosine-1-phosphate receptor 4	210.54	ns
PLA2G4D	283748	phospholipase A2 group IVD	180.42	ns
CPNE9	151835	copine family member 9	126.58	ns
FAM177B	400823	family with sequence similarity 177 member B	114.5	ns
PTPRN	5798	protein tyrosine phosphatase receptor type N	102.18	ns
CASP14	23581	caspase 14	77.98	ns
S100A3	6274	S100 calcium binding protein A3	63.77	ns
PPFIA4	8497	PTPRF interacting protein alpha 4	60.46	0.68
TMEM145	284339	transmembrane protein 145	57.78	ns
TMEM74B	55321	transmembrane protein 74B	55.91	ns
C4orf47	441054	chromosome 4 open reading frame 47	28.54	ns
TMEM45A	55076	transmembrane protein 45A	27.87	0.27
SLC2A3	6515	solute carrier family 2 member 3	26.85	ns
PFKFB4	5210	6-phosphofructo-2-kinase/fructose-26-biphosphatase 4	25.18	1.59
PPP1R3G	648791	protein phosphatase 1 regulatory subunit 3G	24.61	ns
IL34	146433	interleukin 34	23.12	ns
WISP1	8840	WNT1 inducible signaling pathway protein 1	19.6	ns
KCNN1	3780	potassium calcium-activated channel subfamily N member 1	19.41	ns
MAB21L3	126868	mab-21 like 3	18.17	ns
KIAA1549L	25758	KIAA1549 like	17.83	ns
TCAF2	285966	TRPM8 channel associated factor 2	17.48	1.58
CDA	978	cytidine deaminase	16.97	ns
BNIP3		BCL2 interacting protein 3	15.44	ns
PDK1	5163	pyruvate dehydrogenase kinase 1	15.35	1.24
KCNH8	131096	potassium voltage-gated channel subfamily H member 8	15.2	ns
SH3GL3	6457	SH3 domain containing GRB2 like 3 endophilin A3	14.43	ns
RIMKLA	284716	ribosomal modification protein rimK like family member A	14.18	0.7
MGAT4EP	641515	MGAT4 family member E pseudogene	13.79	ns
SPAG4	6676	sperm associated antigen 4	13.61	1.93
C16orf89	146556	chromosome 16 open reading frame 89	13.54	ns
PRKAA2	5563	protein kinase AMP-activated catalytic subunit alpha 2	13.21	ns
ANKRD37	353322	ankyrin repeat domain 37	13.02	ns
ISM2	145501	isthmin 2	12.9	ns
PGM1	5236	phosphoglucomutase 1	12.56	0.54
LRP1	4035	LDL receptor related protein 1	12.01	1.66
UPK1A	11045	uroplakin 1A	11.91	ns
SLC35F3	148641	solute carrier family 35 member F3	11.7	ns
RASAL3	64926	RAS protein activator like 3	11.7	ns
C6orf223	221416	chromosome 6 open reading frame 223	11.7	ns
EFEMP2	30008	EGF containing fibulin like extracellular matrix protein 2	11.02	ns
LOX	4015	lysyl oxidase	10.84	ns
BHLHA15	168620	basic helix-loop-helix family member a15	10.77	ns
AK4	205;100507855	adenylate kinase 4	10.55	1.29
BNIP3L	665	BCL2 interacting protein 3 like	10.4	1.34
PHF24	23349	PHD finger protein 24	10.37	ns
RCN3	57333	reticulocalbin 3	10.34	ns
SERPINA12	145264	serpin family A member 12	10.31	ns
FAM13A	10144	family with sequence similarity 13 member A	10.19	1.84
ANGPTL4	51129	angiopoietin like 4	10.14	1.82
IL17C	27189	interleukin 17C	10.09	ns
YPEL4	219539	yippee like 4	9.95	ns
ATP4B	496	ATPase H+/K+ transporting beta subunit	9.94	ns
PGK1	5230	phosphoglycerate kinase 1	9.45	0.78
ANG	283	angiogenin	9.17	ns
TSPAN18	90139	tetraspanin 18	8.78	ns
FAM162A	26355	family with sequence similarity 162 member A	8.76	ns
PCP4L1	654790	Purkinje cell protein 4 like 1	8.46	ns
HPCAL4	51440	hippocalcin like 4	8.42	ns
FBN3	84467	fibrillin 3	8.18	ns
TLE6	79816	transducin like enhancer of split 6	8.14	ns
LDLRAD1	388633	low density lipoprotein receptor class A domain containing 1	8.12	ns
FUT7	2529	fucosyltransferase 7	8.1	ns
SLC2A14	144195	solute carrier family 2 member 14	8.01	ns
COL17A1	1308	collagen type XVII alpha 1 chain	7.93	ns
FUT11	170384	fucosyltransferase 11	7.9	0.58
C2orf72	257407	chromosome 2 open reading frame 72	7.9	ns
EPS8L3	79574	EPS8 like 3	7.88	ns
AMPD3	272	adenosine monophosphate deaminase 3	7.84	0.63
HOXA13	3209	homeobox A13	7.7	ns
SH2D4B	387694	SH2 domain containing 4B	7.42	ns
AHNAK2	113146	AHNAK nucleoprotein 2	7.42	1.59
ADAMTS10	81794	ADAM metallopeptidase with thrombospondin type 1 motif 10	7.4	ns
LYPD2	137797	LY6/PLAUR domain containing 2	7.37	ns
SLC22A13	9390	solute carrier family 22 member 13	7.37	ns
DUOX2	50506	dual oxidase 2	7.37	ns
PTGS1	5742	prostaglandin-endoperoxide synthase 1	7.32	ns
CPNE5	57699	copine 5	7.18	ns
ANKZF1	55139	ankyrin repeat and zinc finger domain containing 1	7.16	1.55
JAM2	58494	junctional adhesion molecule 2	7.15	ns
RFX8	731220	RFX family member 8 lacking RFX DNA binding domain	7.13	ns
DOCK2	1794	dedicator of cytokinesis 2	7.11	ns
NOVA2	4858	NOVA alternative splicing regulator 2	7.09	ns
P4HA1	5033	prolyl 4-hydroxylase subunit alpha 1	7.06	ns
EPO	2056	erythropoietin	6.96	ns
CACNA1B	774	calcium voltage-gated channel subunit alpha1 B	6.96	ns
VSIG1	340547	V-set and immunoglobulin domain containing 1	6.87	ns
CDHR4	389118	cadherin related family member 4	6.85	ns
INSIG2	51141	insulin induced gene 2	6.85	ns
PFKFB3	5209	6-phosphofructo-2-kinase/fructose-26-biphosphatase 3	6.8	0.79
RNF165	494470	ring finger protein 165	6.77	1.45
C11orf96	387763	chromosome 11 open reading frame 96	6.73	ns
LDHA	3939	lactate dehydrogenase A	6.7	0.92
FOS	2353	Fos proto-oncogene AP-1 transcription factor subunit	6.68	ns
C19orf67	646457	chromosome 19 open reading frame 67	6.67	ns
C4orf3	401152	chromosome 4 open reading frame 3	6.42	ns
P4HA2	101927705;8974	prolyl 4-hydroxylase subunit alpha 2	6.38	ns
PKD2L2	27039	polycystin 2 like 2 transient receptor potential cation channel	6.34	ns
NIM1K	167359	NIM1 serine/threonine protein kinase	6.19	ns
MSLN	10232	mesothelin	6.12	ns
GPR146	115330	G protein-coupled receptor 146	6.08	ns
EGLN3	112399	egl-9 family hypoxia inducible factor 3	6.03	0.66
PDPN	10630	podoplanin	5.95	ns
C7orf61	402573	chromosome 7 open reading frame 61	5.94	ns
AFAP1L1	134265	actin filament associated protein 1 like 1	5.93	ns
HLA-B	3106	major histocompatibility complex class I B	5.89	1.33
COL4A3	1285	collagen type IV alpha 3 chain	5.88	ns
PAM	5066	peptidylglycine alpha-amidating monooxygenase	5.73	1.13
ERO1A	30001	endoplasmic reticulum oxidoreductase 1 alpha	5.69	1.32
ATG9B	285973	autophagy related 9B	5.6	ns
NOV	4856	nephroblastoma overexpressed	5.57	ns
GPR162	27239	G protein-coupled receptor 162	5.57	ns
LY6D	8581	lymphocyte antigen 6 complex locus D	5.49	1.73
SH3D21	79729	SH3 domain containing 21	5.48	ns
ALDH2	217	aldehyde dehydrogenase 2 family (mitochondrial)	5.44	ns
PRELID2	153768	PRELI domain containing 2	5.44	ns
ACAP1	9744	ArfGAP with coiled-coil ankyrin repeat and PH domains 1	5.39	ns
B3GNT4	79369	UDP-GlcNAc:betaGal beta-13-N-acetylglucosaminyltransferase 4	5.39	0.71
ZC4H2	55906	zinc finger C4H2-type containing	5.32	ns
PTRF	284119	polymerase I and transcript release factor	5.31	ns
HLA-G	3135	major histocompatibility complex class I G	5.22	ns
LAT	27040	linker for activation of T-cells	5.21	ns
GALNT18	374378	polypeptide N-acetylgalactosaminyltransferase 18	5.05	ns
SNTA1	6640	syntrophin alpha 1	5	1.46
KDM3A	55818	lysine demethylase 3A	4.93	1.93
WDR66	144406	WD repeat domain 66	4.93	0.59
ZNF395	55893	zinc finger protein 395	4.92	ns
SBSN	374897	suprabasin	4.91	ns
DPYSL4	10570	dihydropyrimidinase like 4	4.91	0.53
HILPDA	29923	hypoxia inducible lipid droplet associated	4.91	1.6
GOLGA6L4	643707	golgin A6 family-like 4	4.89	ns
NTRK2	4915	neurotrophic receptor tyrosine kinase 2	4.88	0.13
COL6A6	131873	collagen type VI alpha 6 chain	4.87	ns
ANGPTL6	83854	angiopoietin like 6	4.82	ns
FANK1	92565	fibronectin type III and ankyrin repeat domains 1	4.77	1.33
GYS1	2997	glycogen synthase 1	4.76	0.72
WSB1	26118	WD repeat and SOCS box containing 1	4.74	1.94
ANO7	50636	anoctamin 7	4.71	ns
CELF4	56853	CUGBP Elav-like family member 4	4.71	ns
MMP13	4322	matrix metallopeptidase 13	4.71	ns
GPR155	151556	G protein-coupled receptor 155	4.7	ns
SNAP25	6616	synaptosome associated protein 25	4.68	0.3
CRIP1	1396	cysteine rich protein 1	4.66	ns
GBE1	2632	14-alpha-glucan branching enzyme 1	4.65	0.42
SLC6A20	54716	solute carrier family 6 member 20	4.63	ns
GAPDH	2597	glyceraldehyde-3-phosphate dehydrogenase	4.63	ns
CECR1	51816	cat eye syndrome chromosome region candidate 1	4.61	ns
GPR35	2859	G protein-coupled receptor 35	4.61	ns
ATP10D	57205	ATPase phospholipid transporting 10D (putative)	4.6	ns
RNF122	79845	ring finger protein 122	4.58	ns
FAM26F	441168	family with sequence similarity 26 member F	4.53	ns
ALDOA	226	aldolase fructose-bisphosphate A	4.53	1.55
INHA	3623	inhibin alpha subunit	4.48	ns
TCP11L2	255394	t-complex 11 like 2	4.45	1.45
PLIN2	123	perilipin 2	4.43	0.67
PYY	5697	peptide YY	4.43	ns
LRRTM2	26045	leucine rich repeat transmembrane neuronal 2	4.43	ns
RORC	6097	RAR related orphan receptor C	4.43	1.9
ARSH	347527	arylsulfatase family member H	4.41	ns
AGO4	192670	argonaute 4 RISC catalytic component	4.41	1.28
FAM132A	388581	family with sequence similarity 132 member A	4.39	ns
BRWD3	254065	bromodomain and WD repeat domain containing 3	4.37	1.47
SLC34A1	6569	solute carrier family 34 member 1	4.33	ns
CILP	8483	cartilage intermediate layer protein	4.31	ns
COL4A4	1286	collagen type IV alpha 4 chain	4.31	ns
HLA-C	3107	major histocompatibility complex class I C	4.31	ns
PNRC1	10957	proline rich nuclear receptor coactivator 1	4.27	1.26
LAG3	3902	lymphocyte activating 3	4.25	ns
GPI	2821	glucose-6-phosphate isomerase	4.24	0.91
PRKCG	5582	protein kinase C gamma	4.22	ns
HHIPL1	84439	HHIP like 1	4.18	ns
ADGRF4	221393	adhesion G protein-coupled receptor F4	4.18	1.88
SEC14L5	9717	SEC14 like lipid binding 5	4.15	ns
QSOX1	5768	quiescin sulfhydryl oxidase 1	4.14	1.36
LPIN3	64900	lipin 3	4.14	ns
FYN	2534	FYN proto-oncogene Src family tyrosine kinase	4.14	ns
CKB	1152	creatine kinase B	4.13	ns
TRPM2	7226	transient receptor potential cation channel subfamily M member 2	4.13	ns
SLC6A3	6531	solute carrier family 6 member 3	4.13	ns
PPP2R5B	5526	protein phosphatase 2 regulatory subunit B'beta	4.12	1.74
PLCH2	9651	phospholipase C eta 2	4.1	ns
DLEC1	9940	deleted in lung and esophageal cancer 1	4.08	ns
SLC8A3	6547	solute carrier family 8 member A3	4.04	0.09
UNC5CL	222643	unc-5 family C-terminal like	4.03	ns
EGFR	1956	epidermal growth factor receptor	4.02	1.74
GPR87	53836	G protein-coupled receptor 87	4.02	1.71
PIK3C2G	5288	phosphatidylinositol-4-phosphate 3-kinase catalytic subunit type 2 gamma	4	ns
VANGL2	57216	VANGL planar cell polarity protein 2	4	1.97
PFKP	5214	phosphofructokinase platelet	4	1.27
LINGO4	339398	leucine rich repeat and Ig domain containing 4	3.98	ns
MALL	7851	mal T-cell differentiation protein like	3.96	ns
RAB39A	54734	RAB39A member RAS oncogene family	3.94	ns
GALNT13	114805	polypeptide N-acetylgalactosaminyltransferase 13	3.94	ns
CHAD	1101	chondroadherin	3.93	ns
NAGS	162417	N-acetylglutamate synthase	3.92	ns
SLC2A1	6513	solute carrier family 2 member 1	3.92	1.11
EGLN1	54583	egl-9 family hypoxia inducible factor 1	3.92	0.74
SCIMP	388325	SLP adaptor and CSK interacting membrane protein	3.91	ns
DBH	1621	dopamine beta-hydroxylase	3.91	ns
IGFBP6	3489	insulin like growth factor binding protein 6	3.9	ns
EFNA3	1944	ephrin A3	3.89	1.33
S100A6	6277	S100 calcium binding protein A6	3.87	1.63
SGPP2	130367	sphingosine-1-phosphate phosphatase 2	3.82	ns
ITGA5	3678	integrin subunit alpha 5	3.8	ns
PRSS53	339105	protease serine 53	3.79	ns
VLDLR	7436	very low density lipoprotein receptor	3.76	1.38
LAMB3	3914	laminin subunit beta 3	3.75	ns
POTEF	728378	POTE ankyrin domain family member F	3.74	ns
TMEM130	222865	transmembrane protein 130	3.74	ns
AVPR2	554	arginine vasopressin receptor 2	3.74	ns
PTPN7	5778	protein tyrosine phosphatase non-receptor type 7	3.74	ns
MDGA2	161357	MAM domain containing glycosylphosphatidylinositol anchor 2	3.74	ns
YPEL1	29799	yippee like 1	3.73	1.69
MMEL1	79258	membrane metalloendopeptidase like 1	3.72	0.61
OBSCN	84033	obscurin cytoskeletal calmodulin and titin-interacting RhoGEF	3.68	1.33
BRSK1	84446	BR serine/threonine kinase 1	3.68	1.86
ROPN1L	83853	rhophilin associated tail protein 1 like	3.66	ns
ADAMTS1	9510	ADAM metallopeptidase with thrombospondin type 1 motif 1	3.64	ns
CHRM4	1132	cholinergic receptor muscarinic 4	3.64	ns
LAPTM5	7805	lysosomal protein transmembrane 5	3.64	ns
PRR26	414235	proline rich 26	3.63	ns
NOL3	8996	nucleolar protein 3	3.6	0.86
SMAD9	4093	SMAD family member 9	3.6	ns
TUBA4A	7277	tubulin alpha 4a	3.59	1.29
LENEP	55891	lens epithelial protein	3.58	ns
KCNJ13	3769	potassium voltage-gated channel subfamily J member 13	3.57	ns
PPP1R3C	5507	protein phosphatase 1 regulatory subunit 3C	3.56	0.57
ST8SIA6	338596	ST8 alpha-N-acetyl-neuraminide alpha-28-sialyltransferase 6	3.55	1.16
KY	339855	kyphoscoliosis peptidase	3.52	ns
PLEKHA2	59339	pleckstrin homology domain containing A2	3.51	1.18
SBK2	646643	SH3 domain binding kinase family member 2	3.5	ns
CCL28	56477	C-C motif chemokine ligand 28	3.48	0.79
VPS37D	155382	VPS37D ESCRT-I subunit	3.46	1.65
APOLD1	81575	apolipoprotein L domain containing 1	3.45	ns
TMPRSS11E	28983	transmembrane protease serine 11E	3.44	ns
NREP	9315	neuronal regeneration related protein	3.43	ns
KCTD11	147040	potassium channel tetramerization domain containing 11	3.42	ns
DHRS3	9249	dehydrogenase/reductase 3	3.42	ns
CREG2	200407	cellular repressor of E1A stimulated genes 2	3.42	1.69
ISG20	3669	interferon stimulated exonuclease gene 20	3.41	1.48
MMP24	10893	matrix metallopeptidase 24	3.41	ns
GATA1	2623	GATA binding protein 1	3.4	ns
FGF11	2256	fibroblast growth factor 11	3.38	0.62
TFR2	7036	transferrin receptor 2	3.38	ns
CAV1	857	caveolin 1	3.37	ns
TNXB	7148	tenascin XB	3.36	ns
MPI	4351	mannose phosphate isomerase	3.34	ns
TMEM40	55287	transmembrane protein 40	3.34	1.74
SOWAHD	347454	sosondowah ankyrin repeat domain family member D	3.33	ns
ENO1	2023	enolase 1	3.3	0.95
CCDC17	149483	coiled-coil domain containing 17	3.3	ns
TRIB2	28951	tribbles pseudokinase 2	3.27	0.69
BMT2	154743	base methyltransferase of 25S rRNA 2 homolog	3.26	ns
DNASE1	1773	deoxyribonuclease 1	3.24	ns
IPCEF1	26034	interaction protein for cytohesin exchange factors 1	3.23	ns
FOXD1	2297	forkhead box D1	3.23	0.54
EDARADD	128178	EDAR associated death domain	3.23	ns
ARID5A	10865	AT-rich interaction domain 5A	3.23	ns
ESRRG	2104	estrogen related receptor gamma	3.22	ns
STC2	8614	stanniocalcin 2	3.2	1.37
EVPLL	645027	envoplakin like	3.18	ns
SLC44A4	80736	solute carrier family 44 member 4	3.17	ns
CAPN12	147968	calpain 12	3.16	ns
THBS4	7060	thrombospondin 4	3.16	ns
TES	26136	testin LIM domain protein	3.15	ns
PLOD2	5352	procollagen-lysine2-oxoglutarate 5-dioxygenase 2	3.15	0.53
CCDC180	100499483	coiled-coil domain containing 180	3.15	ns
ADAM28	10863	ADAM metallopeptidase domain 28	3.15	ns
PLAC8	51316	placenta specific 8	3.13	ns
IL17RE	132014	interleukin 17 receptor E	3.13	1.97
ASPH	444	aspartate beta-hydroxylase	3.13	1.57
PDXP	57026	pyridoxal phosphatase	3.12	ns
MEIOB	254528	meiosis specific with OB domains	3.09	ns
ZNF160	90338	zinc finger protein 160	3.09	ns
PROS1	5627	protein S (alpha)	3.08	ns
SLC44A5	204962	solute carrier family 44 member 5	3.08	ns
GJC3	349149	gap junction protein gamma 3	3.08	ns
MXRA7	439921	matrix remodeling associated 7	3.08	ns
BMF	90427	Bcl2 modifying factor	3.07	1.87
CD109	135228	CD109 molecule	3.07	1.58
NARF	26502	nuclear prelamin A recognition factor	3.06	ns
DRAXIN	374946	dorsal inhibitory axon guidance protein	3.06	1.85
C2orf82	389084	chromosome 2 open reading frame 82	3.05	ns
PCDHGA5	56110	protocadherin gamma subfamily A 5	3.05	0.52
LANCL3	347404	LanC like 3	3.04	ns
SLC2A12	154091	solute carrier family 2 member 12	3.04	ns
DTX1	1840	deltex E3 ubiquitin ligase 1	3.03	ns
THAP8	199745	THAP domain containing 8	3.02	1.77
PPME1	51400	protein phosphatase methylesterase 1	3.02	ns
GAL3ST4	79690	galactose-3-O-sulfotransferase 4	3.02	ns
NIPSNAP3B	55335	nipsnap homolog 3B	3.02	ns
CYP2A6	1548	cytochrome P450 family 2 subfamily A member 6	3.02	ns
CELF5	60680	CUGBP Elav-like family member 5	3.02	ns
PPP1R3E	90673	protein phosphatase 1 regulatory subunit 3E	3.01	ns
TMPRSS13	84000	transmembrane protease serine 13	3	1.56
SCARB1	949	scavenger receptor class B member 1	2.99	1.56
YEATS2	55689	YEATS domain containing 2	2.98	1.41
TCEA3	6920	transcription elongation factor A3	2.97	ns
SH2B2	10603	SH2B adaptor protein 2	2.97	1.98
C19orf66	55337	chromosome 19 open reading frame 66	2.97	1.45
KCNQ1	3784	potassium voltage-gated channel subfamily Q member 1	2.97	ns
FBXO2	26232	F-box protein 2	2.97	1.84
CYP2W1	54905	cytochrome P450 family 2 subfamily W member 1	2.96	1.58
FLJ31356	403150	uncharacterized protein FLJ31356	2.95	ns
MB	4151	myoglobin	2.95	1.56
PTGER3	5733	prostaglandin E receptor 3	2.95	ns
TBC1D8B	54885	TBC1 domain family member 8B	2.95	0.3
PIK3IP1	113791	phosphoinositide-3-kinase interacting protein 1	2.95	1.56
IGFN1	91156	immunoglobulin-like and fibronectin type III domain containing 1	2.95	ns
C9orf50	375759	chromosome 9 open reading frame 50	2.94	ns
BCAS1	8537	breast carcinoma amplified sequence 1	2.94	1.66
PTPRH	5794	protein tyrosine phosphatase receptor type H	2.94	ns
ILVBL	10994	ilvB acetolactate synthase like	2.93	1.19
RAB40A	142684	RAB40A member RAS oncogene family	2.93	ns
RBM43	375287	RNA binding motif protein 43	2.92	ns
FAM110C	642273	family with sequence similarity 110 member C	2.92	ns
UGT1A7	54577	UDP glucuronosyltransferase family 1 member A7	2.9	ns
GSTA4	2941	glutathione S-transferase alpha 4	2.9	ns
HSF4	3299	heat shock transcription factor 4	2.89	1.87
SNTB1	6641	syntrophin beta 1	2.89	ns
TPI1	7167	triosephosphate isomerase 1	2.89	0.72
ADHFE1	137872	alcohol dehydrogenase iron containing 1	2.89	ns
DPCD	25911	deleted in primary ciliary dyskinesia homolog (mouse)	2.88	0.79
EPHA3	2042	EPH receptor A3	2.88	0.05
PGAM4	441531	phosphoglycerate mutase family member 4	2.87	0.68
VEGFC	7424	vascular endothelial growth factor C	2.86	ns
AIM1L	55057	absent in melanoma 1-like	2.85	1.89
SIRT4	23409	sirtuin 4	2.85	ns
HPN	3249	hepsin	2.85	1.92
PILRA	29992	paired immunoglobin like type 2 receptor alpha	2.85	ns
PLXNB3	5365	plexin B3	2.84	ns
DSP	1832	desmoplakin	2.84	1.49
DSC2	1824	desmocollin 2	2.83	1.46
PKM	5315	pyruvate kinase muscle	2.83	0.87
BTG1	694	BTG anti-proliferation factor 1	2.82	1.54
MYH7B	57644	myosin heavy chain 7B	2.82	ns
NECTIN4	81607	nectin cell adhesion molecule 4	2.81	1.75
ASPDH	554235	aspartate dehydrogenase domain containing	2.81	ns
WDR54	84058	WD repeat domain 54	2.8	ns
TMEM94	9772	transmembrane protein 94	2.8	1.29
HOXA3	3200	homeobox A3	2.79	ns
KIAA1683	80726	IQ motif containing N	2.78	ns
HLA-A	3105	major histocompatibility complex class I A	2.78	ns
SVOPL	136306	SVOP like	2.78	1.47
TPO	7173	thyroid peroxidase	2.78	1.45
ZNF292	23036	zinc finger protein 292	2.76	1.89
BDKRB2	624	bradykinin receptor B2	2.76	1.48
SLC6A19	340024	solute carrier family 6 member 19	2.76	ns
ZNF221	7638	zinc finger protein 221	2.76	ns
C1RL	51279	complement C1r subcomponent like	2.76	ns
PCP2	126006	Purkinje cell protein 2	2.74	ns
FOSL2	2355	FOS like 2 AP-1 transcription factor subunit	2.74	ns
MIF	4282	macrophage migration inhibitory factor (glycosylation-inhibiting factor)	2.74	ns
ZNF285	26974	zinc finger protein 285	2.74	1.99
CNNM1	26507	cyclin and CBS domain divalent metal cation transport mediator 1	2.74	1.82
TMEM88	92162	transmembrane protein 88	2.73	ns
ARRDC4	91947	arrestin domain containing 4	2.73	ns
RCOR2	283248	REST corepressor 2	2.73	1.81
TPM2	7169	tropomyosin 2 (beta)	2.73	1.74
S100A2	6273	S100 calcium binding protein A2	2.72	ns
AHNAK	79026	AHNAK nucleoprotein	2.72	ns
KRT12	3859	keratin 12	2.72	ns
SLC45A3	85414	solute carrier family 45 member 3	2.72	1.46
LRP2BP	55805	LRP2 binding protein	2.71	ns
PLAUR	5329	plasminogen activator urokinase receptor	2.71	1.54
HEY1	23462	hes related family bHLH transcription factor with YRPW motif 1	2.71	ns
TUBB3	10381	tubulin beta 3 class III	2.71	1.53
LRP4	4038	LDL receptor related protein 4	2.71	ns
IER3	8870	immediate early response 3	2.71	ns
GIPR	2696	gastric inhibitory polypeptide receptor	2.71	ns
MYO7A	4647	myosin VIIA	2.71	ns
MKNK2	2872	MAP kinase interacting serine/threonine kinase 2	2.7	1.23
ABCA4	24	ATP binding cassette subfamily A member 4	2.7	ns
GJA3	2700	gap junction protein alpha 3	2.7	ns
PKD1	5310	polycystin 1 transient receptor potential channel interacting	2.69	1.37
MYO15B	80022	myosin XVB	2.69	1.48
PCDHGB2	56103	protocadherin gamma subfamily B 2	2.69	ns
KCNIP2	30819	potassium voltage-gated channel interacting protein 2	2.69	ns
SPACA4	171169	sperm acrosome associated 4	2.69	ns
CATSPER1	117144	cation channel sperm associated 1	2.68	ns
KPNA7	402569	karyopherin subunit alpha 7	2.68	ns
SERGEF	26297	secretion regulating guanine nucleotide exchange factor	2.67	1.69
P2RY11	5032	purinergic receptor P2Y11	2.67	0.74
AXL	558	AXL receptor tyrosine kinase	2.67	ns
SRPX	8406	sushi repeat containing protein X-linked	2.67	ns
OLFML2A	169611	olfactomedin like 2A	2.67	ns
NAPSA	9476	napsin A aspartic peptidase	2.67	ns
NUDT13	25961	nudix hydrolase 13	2.66	ns
EMP3	2014	epithelial membrane protein 3	2.65	0.58
JAKMIP1	152789	janus kinase and microtubule interacting protein 1	2.65	ns
LGALS1	3956	galectin 1	2.65	ns
ZNF610	162963	zinc finger protein 610	2.65	ns
ADORA2B	136	adenosine A2b receptor	2.65	ns
RGL3	57139	ral guanine nucleotide dissociation stimulator like 3	2.63	1.43
SDR16C5	195814	short chain dehydrogenase/reductase family 16C member 5	2.63	ns
CCDC110	256309	coiled-coil domain containing 110	2.63	ns
FSCN2	25794	fascin actin-bundling protein 2 retinal	2.63	1.39
TNFAIP8	25816	TNF alpha induced protein 8	2.62	1.34
ANXA1	301	annexin A1	2.62	0.68
CSF1R	1436	colony stimulating factor 1 receptor	2.62	ns
CARNS1	57571	carnosine synthase 1	2.62	ns
ODF3B	440836	outer dense fiber of sperm tails 3B	2.62	ns
ELL2	22936	elongation factor for RNA polymerase II 2	2.61	1.44
SYT17	51760	synaptotagmin 17	2.61	1.72
PDK4	5166	pyruvate dehydrogenase kinase 4	2.6	ns
2006-09-01	23157	septin 6	2.6	1.67
TRIM17	51127	tripartite motif containing 17	2.6	ns
MTFP1	51537	mitochondrial fission process 1	2.59	ns
SPAG8	26206	sperm associated antigen 8	2.59	ns
PGAM1	5223	phosphoglycerate mutase 1	2.58	0.71
ORAI3	93129	ORAI calcium release-activated calcium modulator 3	2.58	1.28
SRMS	6725	src-related kinase lacking C-terminal regulatory tyrosine and N-terminal myristylation sites	2.57	0.71
OLFM2	93145	olfactomedin 2	2.57	1.38
PDGFB	5155	platelet derived growth factor subunit B	2.57	1.22
CACNG8	59283	calcium voltage-gated channel auxiliary subunit gamma 8	2.57	ns
EXOC3L1	283849	exocyst complex component 3 like 1	2.56	ns
BBX	56987	BBX HMG-box containing	2.56	0.86
ZNF358	140467	zinc finger protein 358	2.56	1.5
KLHL31	401265	kelch like family member 31	2.55	ns
VKORC1	79001	vitamin K epoxide reductase complex subunit 1	2.55	0.83
RAB11FIP5	26056	RAB11 family interacting protein 5	2.54	1.5
ZNF84	7637	zinc finger protein 84	2.53	1.51
LNPK	80856	lunapark, ER junction formation factor	2.53	ns
CAPN8	388743	calpain 8	2.53	ns
SERPINA11	256394	serpin family A member 11	2.52	ns
AMIGO2	347902	adhesion molecule with Ig like domain 2	2.52	1.46
SERPING1	710	serpin family G member 1	2.52	ns
SAP30	8819	Sin3A associated protein 30	2.52	ns
HGFAC	3083	HGF activator	2.52	ns
MURC	347273	muscle related coiled-coil protein	2.51	ns
DOK3	79930	docking protein 3	2.51	0.31
NCKIPSD	51517	NCK interacting protein with SH3 domain	2.51	ns
TNNT1	7138	troponin T1 slow skeletal type	2.51	1.24
PGF	5228	placental growth factor	2.51	ns
SYTL3	94120	synaptotagmin like 3	2.51	ns
PIAS2	9063	protein inhibitor of activated STAT 2	2.51	1.2
KDM5B	10765	lysine demethylase 5B	2.5	1.35
UCN	7349	urocortin	2.5	1.93
DNAJC18	202052	DnaJ heat shock protein family (Hsp40) member C18	2.5	1.9
TSPAN10	83882	tetraspanin 10	2.5	1.87
SLC11A1	6556	solute carrier family 11 member 1	2.5	ns
MID1	4281	midline 1	2.5	1.72
SFMBT2	57713	Scm-like with four mbt domains 2	2.49	ns
RLF	6018	rearranged L-myc fusion	2.49	1.21
PBXIP1	57326	PBX homeobox interacting protein 1	2.49	1.37
TNIP1	10318	TNFAIP3 interacting protein 1	2.48	1.41
KDM4C	23081	lysine demethylase 4C	2.47	1.18
RAET1E	135250	retinoic acid early transcript 1E	2.47	ns
ALOXE3	59344	arachidonate lipoxygenase 3	2.47	ns
NFATC4	4776	nuclear factor of activated T-cells 4	2.47	1.48
CALCOCO1	57658	calcium binding and coiled-coil domain 1	2.47	ns
PEAR1	375033	platelet endothelial aggregation receptor 1	2.46	ns
LMTK3	114783	lemur tyrosine kinase 3	2.46	1.81
KCTD12	115207	potassium channel tetramerization domain containing 12	2.46	0.53
C3orf58	205428	chromosome 3 open reading frame 58	2.46	0.82
SWT1	54823	SWT1 RNA endoribonuclease homolog	2.45	1.52
CTF1	1489	cardiotrophin 1	2.45	ns
ANKRD9	122416	ankyrin repeat domain 9	2.45	1.47
METTL21B	25895	methyltransferase like 21B	2.45	1.47
MUC1	4582	mucin 1 cell surface associated	2.45	1.92
SHANK1	50944	SH3 and multiple ankyrin repeat domains 1	2.45	ns
GPR156	165829	G protein-coupled receptor 156	2.45	ns
CCDC80	151887	coiled-coil domain containing 80	2.45	ns
HERC3	8916;101929134	HECT and RLD domain containing E3 ubiquitin protein ligase 3	2.44	1.15
GLRX	2745	glutaredoxin	2.44	1.49
WFDC2	10406	WAP four-disulfide core domain 2	2.44	ns
PRPH	5630	peripherin	2.43	1.73
KLF7	8609	Kruppel like factor 7	2.43	1.35
AKNAD1	254268	AKNA domain containing 1	2.43	ns
MYO15A	51168	myosin XVA	2.43	ns
TMSB10	9168	thymosin beta 10	2.43	ns
ATP6AP1L	645079;92270	ATPase H+ transporting accessory protein 1 like	2.43	1.97
CDK5R2	8941	cyclin dependent kinase 5 regulatory subunit 2	2.42	ns
CELSR3	1951	cadherin EGF LAG seven-pass G-type receptor 3	2.42	ns
GLCCI1	113263	glucocorticoid induced 1	2.41	1.42
CARD14	79092	caspase recruitment domain family member 14	2.41	1.29
EFHD1	80303	EF-hand domain family member D1	2.41	1.17
AZIN2	113451	antizyme inhibitor 2	2.41	ns
CCDC114	93233	coiled-coil domain containing 114	2.41	ns
ZNF511	118472	zinc finger protein 511	2.41	0.77
SMIM10L2A	399668	small integral membrane protein 10 like 2A	2.41	0.5
CCDC146	57639	coiled-coil domain containing 146	2.4	ns
CALD1	800	caldesmon 1	2.4	ns
BIRC3	330	baculoviral IAP repeat containing 3	2.4	ns
DHX40	79665	DEAH-box helicase 40	2.39	ns
PLIN1	5346	perilipin 1	2.39	ns
PCDHB7	56129	protocadherin beta 7	2.39	ns
BCAN	63827	brevican	2.39	ns
CLK3	1198	CDC like kinase 3	2.38	1.5
LIMCH1	22998	LIM and calponin homology domains 1	2.38	1.64
MAP3K8	1326	mitogen-activated protein kinase kinase kinase 8	2.37	1.65
LTBP2	4053	latent transforming growth factor beta binding protein 2	2.37	1.57
TSPO	706	translocator protein	2.37	1.75
KRT19	3880	keratin 19	2.36	1.39
S1PR2	9294	sphingosine-1-phosphate receptor 2	2.36	1.54
BCKDK	10295	branched chain ketoacid dehydrogenase kinase	2.35	ns
APAF1	317	apoptotic peptidase activating factor 1	2.35	ns
ARID3A	1820	AT-rich interaction domain 3A	2.35	1.31
ZNF264	9422	zinc finger protein 264	2.35	1.43
CSGALNACT1	55790	chondroitin sulfate N-acetylgalactosaminyltransferase 1	2.35	ns
LAMC2	3918	laminin subunit gamma 2	2.35	ns
CNFN	84518	cornifelin	2.35	ns
FBXO32	114907	F-box protein 32	2.35	1.78
FBXL8	55336	F-box and leucine rich repeat protein 8	2.34	1.35
GABARAPL1	23710	GABA type A receptor associated protein like 1	2.34	1.76
C17orf107	100130311	chromosome 17 open reading frame 107	2.33	ns
BHLHE41	79365	basic helix-loop-helix family member e41	2.33	ns
DARS	1615	aspartyl-tRNA synthetase	2.33	ns
TTC34	100287898	tetratricopeptide repeat domain 34	2.32	ns
CHI3L2	1117	chitinase 3 like 2	2.32	ns
COL11A2	1302	collagen type XI alpha 2 chain	2.31	ns
PCDHB6	56130	protocadherin beta 6	2.31	ns
MTRNR2L4	100463285	MT-RNR2-like 4	2.31	ns
MAPT	4137	microtubule associated protein tau	2.31	1.29
ZNF654	55279	zinc finger protein 654	2.3	ns
CACNB4	785	calcium voltage-gated channel auxiliary subunit beta 4	2.3	ns
VWCE	220001	von Willebrand factor C and EGF domains	2.3	ns
SCN5A	6331	sodium voltage-gated channel alpha subunit 5	2.3	ns
MST1	4485	macrophage stimulating 1	2.3	1.49
PTPRT	11122	protein tyrosine phosphatase receptor type T	2.29	ns
DTNA	1837	dystrobrevin alpha	2.29	2
PCDHGA6	56109	protocadherin gamma subfamily A 6	2.29	ns
PCDHA8	56140	protocadherin alpha 8	2.29	ns
DTX4	23220	deltex E3 ubiquitin ligase 4	2.29	1.34
SSC5D	284297	scavenger receptor cysteine rich family member with 5 domains	2.28	0.29
RELT	84957	RELT tumor necrosis factor receptor	2.28	ns
DDTL	100037417	D-dopachrome tautomerase-like	2.28	ns
CYP4F22	126410	cytochrome P450 family 4 subfamily F member 22	2.28	0.41
CCDC183	84960	coiled-coil domain containing 183	2.28	ns
CITED2	10370	Cbp/p300 interacting transactivator with Glu/Asp rich carboxy-terminal domain 2	2.28	1.89
TNFRSF11B	4982	TNF receptor superfamily member 11b	2.28	ns
SPTLC3	55304	serine palmitoyltransferase long chain base subunit 3	2.28	ns
TTYH3	80727	tweety family member 3	2.27	1.24
FAM83E	54854	family with sequence similarity 83 member E	2.27	1.54
C21orf2	755	chromosome 21 open reading frame 2	2.27	0.67
KDM6B	23135	lysine demethylase 6B	2.27	1.36
PSORS1C1	170679	psoriasis susceptibility 1 candidate 1	2.27	ns
KIAA1217	56243	KIAA1217	2.26	1.34
KRTAP5-1	387264	keratin associated protein 5-1	2.26	1.7
PANX3	116337	pannexin 3	2.26	ns
KIT	3815	KIT proto-oncogene receptor tyrosine kinase	2.26	ns
PAQR5	54852	progestin and adipoQ receptor family member 5	2.26	1.73
KDM4B	23030	lysine demethylase 4B	2.26	ns
GPRC5A	9052	G protein-coupled receptor class C group 5 member A	2.25	1.4
MEX3D	399664	mex-3 RNA binding family member D	2.25	1.33
GPR132	29933	G protein-coupled receptor 132	2.24	1.97
JAK3	3718	Janus kinase 3	2.24	ns
C6orf25	80739	chromosome 6 open reading frame 25	2.24	ns
FAM57A	79850	family with sequence similarity 57 member A	2.24	0.78
PPP1R13L	10848	protein phosphatase 1 regulatory subunit 13 like	2.24	ns
IMMP2L	83943	inner mitochondrial membrane peptidase subunit 2	2.24	ns
VEGFB	7423	vascular endothelial growth factor B	2.24	1.37
THEM5	284486	thioesterase superfamily member 5	2.23	ns
KIAA0355	9710	KIAA0355	2.23	1.53
N4BP3	23138	NEDD4 binding protein 3	2.23	1.37
C1orf220	400798	chromosome 1 open reading frame 220	2.23	ns
MYO1E	4643	myosin IE	2.23	1.5
PPIL6	285755	peptidylprolyl isomerase like 6	2.22	ns
NKX3-2	579	NK3 homeobox 2	2.22	ns
RIOK3	8780	RIO kinase 3	2.22	1.25
PCDH9	5101	protocadherin 9	2.21	ns
ZNF532	55205	zinc finger protein 532	2.21	ns
POU2F3	25833	POU class 2 homeobox 3	2.21	1.94
TCN2	6948	transcobalamin 2	2.2	1.67
PAQR7	164091	progestin and adipoQ receptor family member 7	2.2	ns
PEX11A	8800	peroxisomal biogenesis factor 11 alpha	2.2	0.85
EVA1B	55194	eva-1 homolog B	2.2	ns
VWA7	80737	von Willebrand factor A domain containing 7	2.2	1.59
PCDHGB3	56102	protocadherin gamma subfamily B 3	2.2	ns
SERPINF2	5345	serpin family F member 2	2.19	ns
MACROD2	140733	MACRO domain containing 2	2.19	ns
DDX41	51428	DEAD-box helicase 41	2.19	0.88
SLC27A1	376497	solute carrier family 27 member 1	2.19	1.51
HLA-DRB1	3123	major histocompatibility complex class II DR beta 1	2.19	ns
IGFBP5	3488	insulin like growth factor binding protein 5	2.19	0.49
B4GALNT4	338707	beta-14-N-acetyl-galactosaminyltransferase 4	2.18	1.67
SEMA4B	10509	semaphorin 4B	2.18	1.6
CLIP3	25999	CAP-Gly domain containing linker protein 3	2.18	1.58
SLC34A3	142680	solute carrier family 34 member 3	2.18	1.66
TMEM238	388564	transmembrane protein 238	2.18	ns
INHBA	3624	inhibin beta A subunit	2.18	ns
EHD2	30846	EH domain containing 2	2.18	0.81
TUBA1A	7846	tubulin alpha 1a	2.18	ns
PHLDB2	90102	pleckstrin homology like domain family B member 2	2.18	ns
CAV2	858	caveolin 2	2.18	ns
POLL	27343	DNA polymerase lambda	2.17	1.46
AATK	9625	apoptosis associated tyrosine kinase	2.17	ns
ADAM8	101	ADAM metallopeptidase domain 8	2.17	0.59
NKPD1	284353	NTPase KAP family P-loop domain containing 1	2.17	ns
TSPAN6	7105	tetraspanin 6	2.16	ns
SLC38A2	54407	solute carrier family 38 member 2	2.16	1.39
SEMA4G	57715	semaphorin 4G	2.16	1.95
PYGL	5836	phosphorylase glycogen liver	2.16	1.93
ZNF337	26152	zinc finger protein 337	2.16	1.34
ANO6	196527	anoctamin 6	2.16	1.75
ASB9	140462	ankyrin repeat and SOCS box containing 9	2.16	ns
FAM117B	150864	family with sequence similarity 117 member B	2.15	ns
SEC61G	23480	Sec61 translocon gamma subunit	2.15	0.68
FBXO44	93611	F-box protein 44	2.15	1.63
ZCCHC18	644353	zinc finger CCHC-type containing 18	2.15	ns
GJC2	57165	gap junction protein gamma 2	2.15	ns
C20orf96	140680	chromosome 20 open reading frame 96	2.15	1.66
CDC42EP3	10602	CDC42 effector protein 3	2.14	1.98
HHIPL2	79802	HHIP like 2	2.14	ns
SASH1	23328	SAM and SH3 domain containing 1	2.14	1.75
MXD1	4084	MAX dimerization protein 1	2.14	ns
PLD1	5337	phospholipase D1	2.14	1.64
IFNLR1	163702	interferon lambda receptor 1	2.14	1.54
FRK	2444	fyn related Src family tyrosine kinase	2.14	0.63
ATL1	51062	atlastin GTPase 1	2.13	ns
SCAPER	49855	S-phase cyclin A associated protein in the ER	2.13	1.53
OBSL1	23363	obscurin like 1	2.13	0.69
LRRC6	23639	leucine rich repeat containing 6	2.13	ns
ZDHHC1	29800	zinc finger DHHC-type containing 1	2.13	1.84
EFCAB13	124989	EF-hand calcium binding domain 13	2.13	1.26
IRF6	3664	interferon regulatory factor 6	2.13	1.53
RAB20	55647	RAB20 member RAS oncogene family	2.13	1.34
FAM84A	151354	family with sequence similarity 84 member A	2.12	ns
PAQR6	79957	progestin and adipoQ receptor family member 6	2.12	1.41
FBXL2	25827	F-box and leucine rich repeat protein 2	2.12	1.75
SYT16	83851	synaptotagmin 16	2.12	ns
KRBA2	124751	KRAB-A domain containing 2	2.12	ns
ZC3HAV1L	92092	zinc finger CCCH-type containing antiviral 1 like	2.12	0.69
SHF	90525	Src homology 2 domain containing F	2.12	1.53
CFAP43	80217	cilia and flagella associated protein 43	2.12	ns
JAG2	3714	jagged 2	2.12	1.25
ZNF419	79744	zinc finger protein 419	2.12	1.57
FAM214B	80256	family with sequence similarity 214 member B	2.11	1.32
ZNF528	84436	zinc finger protein 528	2.11	ns
MANBA	4126	mannosidase beta	2.11	1.63
COL7A1	1294	collagen type VII alpha 1 chain	2.11	ns
SLC6A16	28968	solute carrier family 6 member 16	2.11	ns
CD55	1604	CD55 molecule (Cromer blood group)	2.1	1.82
ATP6V0C	527	ATPase H+ transporting V0 subunit c	2.1	ns
NYNRIN	57523	NYN domain and retroviral integrase containing	2.1	1.31
NPR3	4883	natriuretic peptide receptor 3	2.1	ns
RDH13	112724	retinol dehydrogenase 13	2.1	1.41
EPHA6	285220	EPH receptor A6	2.1	ns
RUNX1	861;100506403	runt related transcription factor 1	2.1	1.55
MIB2	142678	mindbomb E3 ubiquitin protein ligase 2	2.1	ns
NPIPA7	101059953	nuclear pore complex interacting protein family member A8	2.1	ns
CLDN3	1365	claudin 3	2.09	1.68
GABARAP	11337	GABA type A receptor-associated protein	2.09	1.36
STON1	11037	stonin 1	2.09	1.88
ARHGEF37	389337	Rho guanine nucleotide exchange factor 37	2.09	ns
DFNB59	494513	deafness autosomal recessive 59	2.09	ns
TMCO3	55002	transmembrane and coiled-coil domains 3	2.09	1.69
NAP1L6	645996	nucleosome assembly protein 1 like 6	2.09	ns
CSRP2	1466	cysteine and glycine rich protein 2	2.09	0.35
DYRK1B	9149	dual specificity tyrosine phosphorylation regulated kinase 1B	2.09	ns
CDON	50937	cell adhesion associated oncogene regulated	2.09	1.19
LCN12	286256	lipocalin 12	2.09	ns
PPAN	56342	peter pan homolog (Drosophila)	2.08	ns
ACMSD	130013	aminocarboxymuconate semialdehyde decarboxylase	2.08	ns
OVOL1	5017	ovo like transcriptional repressor 1	2.08	ns
PCMTD1	115294	protein-L-isoaspartate (D-aspartate) O-methyltransferase domain containing 1	2.08	1.12
SH3BP2	6452	SH3 domain binding protein 2	2.08	1.34
RIPK4	54101	receptor interacting serine/threonine kinase 4	2.08	1.56
PCDHA2	56146	protocadherin alpha 2	2.07	ns
ASCL2	430	achaete-scute family bHLH transcription factor 2	2.07	ns
PCDHB5	26167	protocadherin beta 5	2.07	ns
ZNF284	342909	zinc finger protein 284	2.07	ns
ENOSF1	55556	enolase superfamily member 1	2.07	ns
OPN3	23596	opsin 3	2.07	ns
ACKR2	1238	atypical chemokine receptor 2	2.07	ns
SRRM3	222183	serine/arginine repetitive matrix 3	2.06	1.72
GGN	199720	gametogenetin	2.06	ns
DPP4	1803	dipeptidyl peptidase 4	2.06	0.32
PALM3	342979	paralemmin 3	2.06	1.69
INPP5D	3635	inositol polyphosphate-5-phosphatase D	2.06	ns
SH3RF2	153769	SH3 domain containing ring finger 2	2.05	1.99
CAPN2	824	calpain 2	2.05	1.59
NOTCH3	4854	notch 3	2.05	ns
NAALADL2	254827	N-acetylated alpha-linked acidic dipeptidase like 2	2.05	0.68
FAM227B	196951	family with sequence similarity 227 member B	2.05	ns
AK9	221264	adenylate kinase 9	2.05	ns
ZSWIM4	65249	zinc finger SWIM-type containing 4	2.05	1.26
AHDC1	27245	AT-hook DNA binding motif containing 1	2.04	1.42
C1orf54	79630	chromosome 1 open reading frame 54	2.04	1.87
C12orf76	400073	chromosome 12 open reading frame 76	2.04	1.56
ABCB6	10058	ATP binding cassette subfamily B member 6 (Langereis blood group)	2.04	ns
NTSR1	4923	neurotensin receptor 1	2.04	0.6
ADAM12	8038	ADAM metallopeptidase domain 12	2.04	0.32
FRRS1	391059	ferric chelate reductase 1	2.04	0.58
TMEM123	114908	transmembrane protein 123	2.04	1.44
C19orf68	374920	chromosome 19 open reading frame 68	2.04	ns
TP53INP2	58476	tumor protein p53 inducible nuclear protein 2	2.04	ns
SDCBP2	27111	syndecan binding protein 2	2.04	ns
NOXA1	10811	NADPH oxidase activator 1	2.04	1.52
MTMR11	10903	myotubularin related protein 11	2.03	1.14
MFSD10	10227	major facilitator superfamily domain containing 10	2.03	1.33
TYMP	1890	thymidine phosphorylase	2.03	ns
TMEM105	284186	transmembrane protein 105	2.03	ns
SPEF2	79925	sperm flagellar 2	2.03	ns
RNF39	80352	ring finger protein 39	2.03	ns
ZNF112	7771	zinc finger protein 112	2.03	1.44
RTN2	6253	reticulon 2	2.03	1.45
MEX3A	92312	mex-3 RNA binding family member A	2.03	1.99
ANKRD35	148741	ankyrin repeat domain 35	2.02	ns
NPAS1	4861	neuronal PAS domain protein 1	2.02	ns
TTC30A	92104	tetratricopeptide repeat domain 30A	2.02	0.65
BMP4	652	bone morphogenetic protein 4	2.02	0.53
THBS3	7059	thrombospondin 3	2.02	1.69
MBNL2	10150	muscleblind like splicing regulator 2	2.02	1.99
NGEF	25791	neuronal guanine nucleotide exchange factor	2.01	1.95
TSNARE1	203062	t-SNARE domain containing 1	2.01	1.71
ARRDC3	57561	arrestin domain containing 3	2.01	1.18
ZNF16	7564	zinc finger protein 16	2.01	1.36
TMC4	147798	transmembrane channel like 4	2.01	1.39
LHPP	64077	phospholysine phosphohistidine inorganic pyrophosphate phosphatase	2.01	ns
PRRT2	112476	proline rich transmembrane protein 2	2.01	1.58
VWDE	221806	von Willebrand factor D and EGF domains	2.01	ns
SEC31B	25956	SEC31 homolog B COPII coat complex component	2.01	ns
GPER1	2852	G protein-coupled estrogen receptor 1	2	0.77
CA4	762	carbonic anhydrase 4	2	1.75
PCSK1N	27344	proprotein convertase subtilisin/kexin type 1 inhibitor	2	1.22
RASSF7	8045	Ras association domain family member 7	2	ns
